# Distinct human gut microbial taxonomic signatures uncovered with different sample processing and microbial cell disruption methods for metaproteomic analysis

**DOI:** 10.1101/2020.10.08.331066

**Authors:** Carmen García-Durán, Raquel Martínez López, Inés Zapico, Enrique Pérez, Eduardo Romeu, Javier Arroyo, María Luisa Hernáez, Aida Pitarch, Lucía Monteoliva, Concha Gil

**Author notes:** **Correspondence:** Lucía Monteoliva, Concha Gil.

## Abstract

Metaproteomics is as a promising technique for studying the human gut microbiota, because it can reveal the taxonomic profile and also shed light on the functional role of the microbial community. Nevertheless, methods for extracting proteins from stool samples continue to evolve, in the pursuit of optimal protocols for moistening and dispersing the stool sample and for disrupting microbial cells which are two critical steps for ensuring good protein recovery. Here, we evaluated different stool sample processing and microbial cell disruption methods for metaproteomic analyses of human gut microbiota. An unsupervised principal component analysis showed that different methods produced similar human gut microbial taxonomic profiles. An unsupervised two-way hierarchical clustering analysis identified the microbial taxonomic signatures associated with each method. Proteobacteria and Bacteroidetes identification was favored by moistening the stool samples during processing and by disrupting cells with medium-sized glass beads. Ascomycota identification was enhanced by using large-sized glass beads during sample processing for stool dispersion. Euryarchaeota identification was improved with a combination of small and medium-sized glass beads for cell disruption. Assessments of the relative abundance of Firmicutes, Actinobacteria and Spirochaetes improved when ultrasonication was performed before cell disruption with glass beads. The latter method also increased the overall number of identified proteins. Taxonomic and protein functional analyses of metaproteomic data derived from stool samples from six healthy individuals showed common taxonomic profiles. We also detected certain proteins involved in microbial functions relevant to the host and related mostly to particular taxa, such as B12 biosynthesis and short chain fatty acid production carried out mainly by members in the *Prevotella* genus and the Firmicutes phylum, respectively. Finally, in this metaproteomic study we identified several human proteins, mostly related to the anti-microbial response, which could contribute to determining the beneficial and detrimental relationships between gut microbiota and human cells in particular human diseases.
