## Supplemental Table 1 for "Distinct human gut microbial taxonomic signatures uncovered with different sample processing and microbial cell disruption methods for metaproteomic analysis"

### Sheet: Table S1
Table S1: Taxonomy of human gut microbiota of 6 healthy adult individuals
					% abundance
Level	Name	Unique peptide number	PSMs	Taxonomy	S1	S2	S3	S4	S5	S6
Phylum	Firmicutes	11431	52276	Bacteria; Firmicutes	51.1707	39.4346	30.5437	41.681	58.6015	55.2467
Phylum	Bacteroidetes	11101	32502	Bacteria; Bacteroidetes	22.6933	21.793	46.1232	32.474	16.6379	15.7064
Phylum	Actinobacteria	519	1617	Bacteria; Actinobacteria	1.11301	1.4456	0.736864	0.0980168	2.20481	0.465642
Phylum	Proteobacteria	428	1273	Bacteria; Proteobacteria	0.594012	1.39712	0.738795	1.07485	0.598249	0.73485
Phylum	Verrucomicrobia	15	32	Bacteria; Verrucomicrobia	0	0	0.0429672	0	0	0
Phylum	Euryarchaeota	12	21	Archaea; Euryarchaeota	0.0972544	0	0	0.014182	0.338963	0
Phylum	Chlamydiae	9	20	Bacteria; Chlamydiae	0	0.0154294	0.0784133	0	0	0.0149827
Phylum	Tenericutes	4	10	Bacteria; Tenericutes	0	0.0162119	0.107315	0.251531	0.0856496	0
Phylum	Ascomycota	4	8	Eukaryota; Ascomycota	0.0385176	0	0.00332492	0.0157356	0	0
Phylum	Spirochaetes	3	24	Bacteria; Spirochaetes	0.0152801	0.0196262	0.0030899	0.00855827	0.00926905	0.00268067
Phylum	Arthropoda	3	5	Eukaryota; Arthropoda	0.048542	0	0	0	0.0183546	0.00389054
Class	Bacteroidia	10724	31159	Bacteria; Bacteroidetes; Bacteroidia	21.8964	21.0774	44.019	31.2677	15.9233	14.8692
Class	Clostridia	8162	38626	Bacteria; Firmicutes; Clostridia	34.2193	29.5912	22.2398	30.5571	46.1979	41.5631
Class	Actinobacteria	426	1304	Bacteria; Actinobacteria; Actinobacteria	0.665523	1.04535	0.721156	0.0752106	1.97353	0.3825
Class	Negativicutes	391	1194	Bacteria; Firmicutes; Negativicutes	2.67406	1.29913	2.61618	0.331633	0.580227	0.55669
Class	Deltaproteobacteria	162	587	Bacteria; Proteobacteria; Deltaproteobacteria	0.0757435	0.653792	0.517165	0.442114	0.0773958	0.183405
Class	Betaproteobacteria	142	364	Bacteria; Proteobacteria; Betaproteobacteria	0.109831	0.598399	0.0723913	0.464046	0.366617	0.0241809
Class	Bacilli	95	383	Bacteria; Firmicutes; Bacilli	0.430744	0.183166	0.204361	0.344804	0.422999	0.480932
Class	Coriobacteriia	90	303	Bacteria; Actinobacteria; Coriobacteriia	0.444889	0.395375	0.0157082	0.021712	0.229451	0.0814171
Class	Erysipelotrichia	71	180	Bacteria; Firmicutes; Erysipelotrichia	0.156592	0.323336	0.0850322	0.0410487	0.00242042	0.136269
Class	Gammaproteobacteria	32	59	Bacteria; Proteobacteria; Gammaproteobacteria	0.0257538	0.00325714	0.00564576	0.0181291	0.0168587	0.251125
Class	Alphaproteobacteria	22	99	Bacteria; Proteobacteria; Alphaproteobacteria	0.352862	0.0580874	0.0327341	0.0468653	0.0674146	0.0674599
Class	Verrucomicrobiae	15	32	Bacteria; Verrucomicrobia; Verrucomicrobiae	0	0	0.0429672	0	0	0
Class	Methanobacteria	10	17	Archaea; Euryarchaeota; Methanobacteria	0.0912748	0	0	0.014182	0.336467	0
Class	Chlamydiia	9	20	Bacteria; Chlamydiae; Chlamydiia	0	0.0154294	0.0784133	0	0	0.0149827
Class	Flavobacteriia	6	23	Bacteria; Bacteroidetes; Flavobacteriia	0	0.0155385	0.027155	0.00800849	0.00929243	0.00430563
Class	Mollicutes	4	10	Bacteria; Tenericutes; Mollicutes	0	0.0162119	0.107315	0.251531	0.0856496	0
Class	Spirochaetia	3	24	Bacteria; Spirochaetes; Spirochaetia	0.0152801	0.0196262	0.0030899	0.00855827	0.00926905	0.00268067
Class	Insecta	3	5	Eukaryota; Arthropoda; Insecta	0.048542	0	0	0	0.0183546	0.00389054
Class	Tissierellia	3	10	Bacteria; Firmicutes; Tissierellia	0	0.0387564	0	0.0206464	0.0264844	0.0223667
Order	Bacteroidales	10676	30977	Bacteria; Bacteroidetes; Bacteroidia; Bacteroidales	21.8583	20.997	43.884	31.1977	15.8504	14.8108
Order	Clostridiales	8149	38574	Bacteria; Firmicutes; Clostridia; Clostridiales	34.1349	29.5387	22.2222	30.522	46.1553	41.5267
Order	Bifidobacteriales	398	1230	Bacteria; Actinobacteria; Actinobacteria; Bifidobacteriales	0.610746	0.975157	0.677713	0.0167258	1.89021	0.312664
Order	Veillonellales	230	681	Bacteria; Firmicutes; Negativicutes; Veillonellales	0.0380546	0.00299591	2.18917	0.295146	0.460941	0.492982
Order	Desulfovibrionales	158	577	Bacteria; Proteobacteria; Deltaproteobacteria; Desulfovibrionales	0.0702673	0.636945	0.517165	0.442114	0.0773958	0.17991
Order	Burkholderiales	141	363	Bacteria; Proteobacteria; Betaproteobacteria; Burkholderiales	0.109831	0.598399	0.0723913	0.464046	0.364856	0.0241809
Order	Acidaminococcales	135	385	Bacteria; Firmicutes; Negativicutes; Acidaminococcales	1.38495	0.698607	0.347876	0.00232102	0.0679818	0.00517943
Order	Lactobacillales	81	255	Bacteria; Firmicutes; Bacilli; Lactobacillales	0.0744344	0.0689027	0.14837	0.228256	0.111447	0.260005
Order	Erysipelotrichales	71	180	Bacteria; Firmicutes; Erysipelotrichia; Erysipelotrichales	0.156592	0.323336	0.0850322	0.0410487	0.00242042	0.136269
Order	Coriobacteriales	67	210	Bacteria; Actinobacteria; Coriobacteriia; Coriobacteriales	0.379669	0.108584	0	0.0149954	0.173986	0.0391667
Order	Enterobacterales	22	42	Bacteria; Proteobacteria; Gammaproteobacteria; Enterobacterales	0.00571417	0	0.00163365	0	0.00400035	0.221075
Order	Eggerthellales	20	64	Bacteria; Actinobacteria; Coriobacteriia; Eggerthellales	0.0027828	0.267782	0.0157082	0.00139128	0.0235796	0.0247369
Order	Verrucomicrobiales	15	32	Bacteria; Verrucomicrobia; Verrucomicrobiae; Verrucomicrobiales	0	0	0.0429672	0	0	0
Order	Rhodospirillales	14	36	Bacteria; Proteobacteria; Alphaproteobacteria; Rhodospirillales	0.247733	0.00662956	0	0.00257766	0.0217862	0.0257045
Order	Bacillales	13	86	Bacteria; Firmicutes; Bacilli; Bacillales	0.347924	0.110813	0.0528024	0.115421	0.308816	0.219303
Order	Methanobacteriales	10	17	Archaea; Euryarchaeota; Methanobacteria; Methanobacteriales	0.0912748	0	0	0.014182	0.336467	0
Order	Chlamydiales	9	20	Bacteria; Chlamydiae; Chlamydiia, Chlamydiales	0	0.0154294	0.0784133	0	0	0.0149827
Order	Selenomonadales	6	27	Bacteria; Firmicutes; Negativicutes; Selenomonadales	0.0217309	0.0075848	0.00420437	0.0129577	0.00168922	0.00688459
Order	Flavobacteriales	5	18	Bacteria; Bacteroidetes; Flavobacteriia; Flavobacteriales	0	0.0155385	0.0181613	0.00800849	0.00929243	0.00430563
Order	Rhizobiales	3	33	Bacteria; Proteobacteria; Alphaproteobacteria; Rhizobiales	0.0646028	0.0184481	0.0118508	0.0325686	0.0138823	0.0157649
Order	Rhodobacterales	3	21	Bacteria; Proteobacteria; Alphaproteobacteria; Rhodobacterales	0.0272761	0.031775	0.0208833	0.0107516	0.0223436	0.0234515
Order	Spirochaetales	3	24	Bacteria; Spirochaetes; Spirochaetia; Spirochaetales	0.0152801	0.0196262	0.0030899	0.00855827	0.00926905	0.00268067
Order	Corynebacteriales	3	7	Bacteria; Actinobacteria; Actinobacteria; Corynebacteriales	0.0350117	0.0104872	0.0106175	0	0.00280932	0.0164416
Order	Aeromonadales	3	8	Bacteria; Proteobacteria; Gammaproteobacteria; Aeromonadales	0.0200397	0.00325714	0	0.0181291	0.00299388	0
Order	Tissierellales	3	10	Bacteria; Firmicutes; Tissierellia; Tissierellales	0	0.0387564	0	0.0206464	0.0264844	0.0223667
Family	Bacteroidaceae	4751	14611	Bacteria; Bacteroidetes; Bacteroidia; Bacteroidales; Bacteroidaceae	9.52014	13.4155	8.67524	16.1496	9.19526	9.69704
Family	Prevotellaceae	3541	8586	Bacteria; Bacteroidetes; Bacteroidia; Bacteroidales; Prevotellaceae	8.79558	1.32907	27.9991	8.68173	0.436693	1.03227
Family	Ruminococcaceae	2832	15873	Bacteria; Firmicutes; Clostridia; Clostridiales; Ruminococcaceae	18.0409	15.3546	9.81472	12.6142	18.402	18.0679
Family	Lachnospiraceae	1087	4461	Bacteria; Firmicutes; Clostridia; Clostridiales; Lachnospiraceae	3.12174	1.81631	3.81824	5.0724	4.33295	5.39835
Family	Eubacteriaceae	816	3170	Bacteria; Firmicutes; Clostridia; Clostridiales; Eubacteriaceae	1.54011	1.28251	0.258852	1.50099	12.5192	1.7832
Family	Clostridiaceae	576	1762	Bacteria; Firmicutes; Clostridia; Clostridiales; Clostridiaceae	2.46584	1.27585	1.60946	1.10598	1.79142	0.778569
Family	Bifidobacteriaceae	398	1230	Bacteria; Actinobacteria; Actinobacteria; Bifidobacteriales; Bifidobacteriaceae	0.610746	0.975157	0.677713	0.0167258	1.89021	0.312664
Family	Rikenellaceae	320	1090	Bacteria; Bacteroidetes; Bacteroidia; Bacteroidales; Rikenellaceae	0.386287	0.963673	0.535568	0.677063	0.771682	0.815025
Family	Tannerellaceae	283	605	Bacteria; Bacteroidetes; Bacteroidia; Bacteroidales; Tannerellaceae	0.412928	0.659296	0.0469449	0.437217	0.508066	0.415216
Family	Veillonellaceae	230	681	Bacteria; Firmicutes; Negativicutes; Veillonellales; Veillonellaceae	0.0380546	0.00299591	2.18917	0.295146	0.460941	0.492982
Family	Desulfovibrionaceae	155	573	Bacteria; Proteobacteria; Deltaproteobacteria; Desulfovibrionales; Desulfovibrionaceae	0.0702673	0.630292	0.517165	0.442114	0.0773958	0.178702
Family	Acidaminococcaceae	135	385	Bacteria; Firmicutes; Negativicutes; Acidaminococcales; Acidaminococcaceae	1.38495	0.698607	0.347876	0.00232102	0.0679818	0.00517943
Family	Sutterellaceae	129	344	Bacteria; Proteobacteria; Betaproteobacteria; Burkholderiales; Sutterellaceae	0.109831	0.591116	0.00730901	0.462728	0.364856	0.0158318
Family	Oscillospiraceae	124	322	Bacteria; Firmicutes; Clostridia; Clostridiales; Oscillospiraceae	0.0965491	0.151122	0.0823897	0.222963	0.0749367	0.458432
Family	Erysipelotrichaceae	71	180	Bacteria; Firmicutes; Erysipelotrichia; Erysipelotrichales; Erysipelotrichaceae	0.156592	0.323336	0.0850322	0.0410487	0.00242042	0.136269
Family	Streptococcaceae	71	180	Bacteria; Firmicutes; Bacilli; Lactobacillales; Streptococcaceae	0.0172758	0.00785154	0.0657579	0.179711	0.0227093	0.200526
Family	Coriobacteriaceae	58	178	Bacteria; Actinobacteria; Coriobacteriia; Coriobacteriales; Coriobacteriaceae	0.328889	0.0903922	0	0.0149954	0.167585	0.0343934
Family	Odoribacteraceae	34	78	Bacteria; Bacteroidetes; Bacteroidia; Bacteroidales; Odoribacteraceae	0.00100128	0.014096	0.00356925	0.14791	0.0112765	0.0254558
Family	Eggerthellaceae	20	64	Bacteria; Actinobacteria; Coriobacteriia; Eggerthellales; Eggerthellaceae	0.0027828	0.267782	0.0157082	0.00139128	0.0235796	0.0247369
Family	Enterobacteriaceae	17	32	Bacteria; Proteobacteria; Gammaproteobacteria; Enterobacterales; Enterobacteriaceae	0	0	0	0	0	0.188513
Family	Akkermansiaceae	15	32	Bacteria; Verrucomicrobia; Verrucomicrobiae; Verrucomicrobiales; Akkermansiaceae	0	0	0.0429672	0	0	0
Family	Acetobacteraceae	10	26	Bacteria; Proteobacteria; Alphaproteobacteria; Rhodospirillales; Acetobacteraceae	0.114402	0.00662956	0	0	0.0208375	0
Family	Methanobacteriaceae	9	15	Archaea; Euryarchaeota; Methanobacteria; Methanobacteriales; Methanobacteriaceae	0.0811334	0	0	0.014182	0.336467	0
Family	Chlamydiaceae	9	20	Bacteria; Chlamydiae; Chlamydiia, Chlamydiales; Chlamydiaceae	0	0.0154294	0.0784133	0	0	0.0149827
Family	Lactobacillaceae	7	57	Bacteria; Firmicutes; Bacilli; Lactobacillales; Lactobacillaceae	0.0482911	0.0440208	0.0590096	0.0300845	0.0689916	0.0594791
Family	Porphyromonadaceae	7	35	Bacteria; Bacteroidetes; Bacteroidia; Bacteroidales; Porphyromonadaceae	0.0245488	0.107725	0.0889062	0.0797636	0.0221037	0.028991
Family	Barnesiellaceae	6	12	Bacteria; Bacteroidetes; Bacteroidia; Bacteroidales; Barnesiellaceae	0.000370289	0	0.00179851	0.00272189	0.00824506	0.00165201
Family	Rhodospirillaceae	4	10	Bacteria; Proteobacteria; Alphaproteobacteria; Rhodospirillales; Rhodospirillaceae	0.133331	0	0	0.00257766	0.000948676	0.0257045
Family	Selenomonadaceae	4	14	Bacteria; Firmicutes; Negativicutes; Selenomonadales; Selenomonadaceae	0.0217309	0.00451046	0.00210699	0.00802996	0	0.00534354
Family	Flavobacteriaceae	4	16	Bacteria; Bacteroidetes; Flavobacteriia; Flavobacteriales; Flavobacteriaceae	0	0.005915	0.0181613	0.00800849	0.00403688	0.00430563
Family	Rhodobacteraceae	3	21	Bacteria; Proteobacteria; Alphaproteobacteria; Rhodobacterales; Rhodobacteraceae	0.0272761	0.031775	0.0208833	0.0107516	0.0223436	0.0234515
Family	Succinivibrionaceae	3	8	Bacteria; Proteobacteria; Gammaproteobacteria; Aeromonadales; Succinivibrionaceae	0.0200397	0.00325714	0	0.0181291	0.00299388	0
Family	Spirochaetaceae	3	24	Bacteria; Spirochaetes; Spirochaetia; Spirochaetales; Spirochaetaceae	0.0152801	0.0196262	0.0030899	0.00855827	0.00926905	0.00268067
Family	Peptoniphilaceae	3	10	Bacteria; Firmicutes; Tissierellia; Tissierellales; Peptoniphilaceae	0	0.0387564	0	0.0206464	0.0264844	0.0223667
Genus	Bacteroides	4751	14611	Bacteria; Bacteroidetes; Bacteroidia; Bacteroidales; Bacteroidaceae; Bacteroides	9.52014	13.4155	8.67524	16.1496	9.19526	9.69704
Genus	Prevotella	3382	8249	Bacteria; Bacteroidetes; Bacteroidia; Bacteroidales; Prevotellaceae; Prevotella	8.07932	1.16794	27.4083	8.35103	0.414997	0.941318
Genus	Faecalibacterium	1968	11980	Bacteria; Firmicutes; Clostridia; Clostridiales; Ruminococcaceae; Faecalibacterium	11.1668	12.6347	8.13557	8.49994	15.1724	14.5898
Genus	Eubacterium	814	3157	Bacteria; Firmicutes; Clostridia; Clostridiales; Eubacteriaceae; Eubacterium	1.53342	1.25655	0.25515	1.4681	12.5114	1.75571
Genus	Ruminococcus	577	2080	Bacteria; Firmicutes; Clostridia; Clostridiales; Ruminococcaceae; Ruminococcus	4.79427	1.09059	1.05329	2.69126	1.73267	1.75843
Genus	Clostridium	525	1619	Bacteria; Firmicutes; Clostridia; Clostridiales; Clostridiaceae; Clostridium	2.44042	1.19053	1.58129	0.994335	1.71698	0.683009
Genus	Roseburia	430	1359	Bacteria; Firmicutes; Clostridia; Clostridiales; Lachnospiraceae; Roseburia	1.17993	0.320583	2.76371	0.120956	1.94411	1.41856
Genus	Bifidobacterium	350	1042	Bacteria; Actinobacteria; Actinobacteria; Bifidobacteriales; Bifidobacteriaceae; Bifidobacterium	0.50087	0.68874	0.632652	0.0152109	1.59347	0.257962
Genus	Alistipes	319	1086	Bacteria; Bacteroidetes; Bacteroidia; Bacteroidales; Rikenellaceae; Alistipes	0.386287	0.963673	0.535568	0.672836	0.771682	0.812206
Genus	Parabacteroides	279	594	Bacteria; Bacteroidetes; Bacteroidia; Bacteroidales; Tannerellaceae; Parabacteroides	0.412928	0.633687	0.0391447	0.433166	0.508066	0.381044
Genus	Dialister	219	662	Bacteria; Firmicutes; Negativicutes; Veillonellales; Veillonellaceae; Dialister	0.0225278	0	2.16164	0.281519	0.460941	0.486347
Genus	Blautia	201	1464	Bacteria; Firmicutes; Clostridia; Clostridiales; Lachnospiraceae; Blautia	0.470366	0.622604	0.681453	3.75013	0.846658	2.67798
Genus	Subdoligranulum	129	533	Bacteria; Firmicutes; Clostridia; Clostridiales; Ruminococcaceae; Subdoligranulum	0.818093	0.294206	0.0164674	0.566831	0.252293	0.244437
Genus	Sutterella	128	335	Bacteria; Proteobacteria; Betaproteobacteria; Burkholderiales; Sutterellaceae; Sutterella	0.109831	0.591116	0.00286163	0.462728	0.364856	0.000735952
Genus	Oscillibacter	124	322	Bacteria; Firmicutes; Clostridia; Clostridiales; Oscillospiraceae; Oscillibacter	0.0965491	0.151122	0.0823897	0.222963	0.0749367	0.458432
Genus	Phascolarctobacterium	104	326	Bacteria; Firmicutes; Negativicutes; Acidaminococcales; Acidaminococcaceae; Phascolarctobacterium	1.38495	0.698607	0	0.00232102	0.0663628	0
Genus	Coprococcus	92	279	Bacteria; Firmicutes; Clostridia; Clostridiales; Lachnospiraceae; Coprococcus	0.182855	0.0222919	0.018082	0.122016	0.538208	0.17832
Genus	Bilophila	86	421	Bacteria; Proteobacteria; Deltaproteobacteria; Desulfovibrionales; Desulfovibrionaceae; Bilophila	0.0132405	0.165768	0.485504	0.409565	0.0667951	0.163673
Genus	Paraprevotella	63	137	Bacteria; Bacteroidetes; Bacteroidia; Bacteroidales; Prevotellaceae; Paraprevotella	0.101949	0.146708	0.0352207	0.256519	0.00343737	0.0758599
Genus	Desulfovibrio	59	111	Bacteria; Proteobacteria; Deltaproteobacteria; Desulfovibrionales; Desulfovibrionaceae; Desulfovibrio	0.0506037	0.448373	0.00282965	0	0.00673328	0
Genus	Collinsella	57	173	Bacteria; Actinobacteria; Coriobacteriia; Coriobacteriales; Coriobacteriaceae; Collinsella	0.328889	0.0860292	0	0.0149954	0.167585	0.0317546
Genus	Dorea	48	113	Bacteria; Firmicutes; Clostridia; Clostridiales; Lachnospiraceae; Dorea	0.0488201	0.056534	0.0130762	0.0746031	0.0329046	0.0518411
Genus	Streptococcus	41	116	Bacteria; Firmicutes; Bacilli; Lactobacillales; Streptococcaceae; Streptococcus	0.00693889	0.00785154	0.0613421	0.0129591	0.0161207	0.172045
Genus	Butyricicoccus	38	91	Bacteria; Firmicutes; Clostridia; Clostridiales; Clostridiaceae; Butyricicoccus	0.00648519	0.0711672	0.0161414	0.0922561	0.0210165	0.0253084
Genus	Odoribacter	34	78	Bacteria; Bacteroidetes; Bacteroidia; Bacteroidales; Odoribacteraceae; Odoribacter	0.00100128	0.014096	0.00356925	0.14791	0.0112765	0.0254558
Genus	Flavonifractor	34	96	Bacteria; Firmicutes; Clostridia; Clostridiales; -; Flavonifractor	0	0.112749	0.0524632	0.0881311	0.0207922	0.0106508
Genus	Holdemanella	32	67	Bacteria; Firmicutes; Erysipelotrichia; Erysipelotrichales; Erysipelotrichaceae; Holdemanella	0	0.145421	0	0	0	0.040126
Genus	Acidaminococcus	29	56	Bacteria; Firmicutes; Negativicutes; Acidaminococcales; Acidaminococcaceae; Acidaminococcus	0	0	0.346416	0	0	0.00517943
Genus	Blastocystis	23	77	Eukaryota; -; -; -; -; Blastocystis	0.447975	0.0096883	0.000611974	0	0	0.0952754
Genus	Catenibacterium	23	62	Bacteria; Firmicutes; Erysipelotrichia; Erysipelotrichales; Erysipelotrichaceae; Catenibacterium	0.116755	0.154127	0.00205962	0	0	0.0788972
Genus	Lactococcus	23	52	Bacteria; Firmicutes; Bacilli; Lactobacillales; Streptococcaceae; Lactococcus	0.0103369	0	0.00371174	0.154115	0.0065886	0.00124683
Genus	Butyrivibrio	18	54	Bacteria; Firmicutes; Clostridia; Clostridiales; Lachnospiraceae; Butyrivibrio	0.135055	0.0850175	0.0265365	0.018202	0.0390278	0.0601965
Genus	Lachnospira	17	49	Bacteria; Firmicutes; Clostridia; Clostridiales; Lachnospiraceae; Lachnospira	0.0380834	0.0180184	0	0.0738784	0.0249249	0.00970729
Genus	Akkermansia	15	32	Bacteria; Verrucomicrobia; Verrucomicrobiae; Verrucomicrobiales; Akkermansiaceae; Akkermansia	0	0	0.0429672	0	0	0
Genus	Eggerthella	13	38	Bacteria; Actinobacteria; Coriobacteriia; Eggerthellales; Eggerthellaceae; Eggerthella	0	0.244451	0.0157082	0.000791531	0.00321375	0.013182
Genus	Acetobacter	10	26	Bacteria; Proteobacteria; Alphaproteobacteria; Rhodospirillales; Acetobacteraceae; Acetobacter	0.114402	0.00662956	0	0	0.0208375	0
Genus	Anaerotruncus	10	31	Bacteria; Firmicutes; Clostridia; Clostridiales; Ruminococcaceae; Anaerotruncus	0.0119718	0.0482311	0.0155201	0.0321006	0.00650461	0.00835132
Genus	Lachnoclostridium	10	13	Bacteria; Firmicutes; Clostridia; Clostridiales; Lachnospiraceae; Lachnoclostridium	0.00470342	0.00236939	0.00857201	0.00334951	0.00205701	0
Genus	Chlamydia	9	20	Bacteria; Chlamydiae; Chlamydiia, Chlamydiales; Chlamydia	0	0.0154294	0.0784133	0	0	0.0149827
Genus	Anaerostipes	7	49	Bacteria; Firmicutes; Clostridia; Clostridiales; Lachnospiraceae; Anaerostipes	0.203413	0.0595648	0.0527371	0.159101	0.413914	0.126519
Genus	Methanobrevibacter	7	8	Archaea; Euryarchaeota; Methanobacteria; Methanobacteriales; Methanobacteriaceae; Methanobrevibacter	0.05591	0	0	0	0	0
Genus	Fusicatenibacter	7	25	Bacteria; Firmicutes; Clostridia; Clostridiales; Lachnospiraceae; Fusicatenibacter	0.0252435	0.0113388	0	0.0389039	0.024897	0.0212255
Genus	Lactobacillus	6	46	Bacteria; Firmicutes; Bacilli; Lactobacillales; Lactobacillaceae; Lactobacillus	0.0459342	0.0403881	0.0590096	0.0293095	0.0661615	0.0571765
Genus	Porphyromonas	6	32	Bacteria; Bacteroidetes; Bacteroidia; Bacteroidales; Porphyromonadaceae; Porphyromonas	0.0245488	0.107725	0.0646964	0.0797636	0.0221037	0.028991
Genus	Barnesiella	6	12	Bacteria; Bacteroidetes; Bacteroidia; Bacteroidales; Barnesiellaceae; Barnesiella	0.000370289	0	0.00179851	0.00272189	0.00824506	0.00165201
Genus	Azospirillum	4	10	Bacteria; Proteobacteria; Alphaproteobacteria; Rhodospirillales; Rhodospirillaceae; Azospirillum	0.133331	0	0	0.00257766	0.000948676	0.0257045
Genus	Veillonella	4	9	Bacteria; Firmicutes; Negativicutes; Veillonellales; Veillonellaceae; Veillonella	0.00577355	0	0.0144677	0.0025005	0	0.00231339
Genus	Herbinix	3	30	Bacteria; Firmicutes; Clostridia; Clostridiales; Lachnospiraceae; Herbinix	0.0477887	0.0177094	0.0148343	0.0427276	0.0193098	0.021485
Genus	Ruminiclostridium	3	22	Bacteria; Firmicutes; Clostridia; Clostridiales; Ruminococcaceae; Ruminiclostridium	0.0459026	0.0384967	0.0141939	0.0166555	0.0221439	0.0309297
Genus	Alloprevotella	3	4	Bacteria; Bacteroidetes; Bacteroidia; Bacteroidales; Prevotellaceae; Alloprevotella	0.0307148	0.00193605	0	0	0	0
Genus	Succinatimonas	3	8	Bacteria; Proteobacteria; Gammaproteobacteria; Aeromonadales; Succinivibrionaceae; Succinatimonas	0.0200397	0.00325714	0	0.0181291	0.00299388	0
Genus	Treponema	3	24	Bacteria; Spirochaetes; Spirochaetia; Spirochaetales; Spirochaetaceae; Treponema	0.0152801	0.0196262	0.0030899	0.00855827	0.00926905	0.00268067
Genus	Tannerella	3	10	Bacteria; Bacteroidetes; Bacteroidia; Bacteroidales; Tannerellaceae; Tannerella	0	0.0254565	0.00780027	0.00405131	0	0.0341718
Species	Faecalibacterium prausnitzii	1842	11539	Bacteria; Firmicutes; Clostridia; Clostridiales; Ruminococcaceae; Faecalibacterium; Faecalibacterium prausnitzii	9.83952	12.504	8.07641	8.42987	14.6253	14.1259
Species	Prevotella copri	942	2407	Bacteria; Bacteroidetes; Bacteroidia; Bacteroidales; Prevotellaceae; Prevotella; Prevotella copri	0.00298909	0.0206005	14.0828	0.0320654	0.00342305	0.00195534
Species	Prevotella sp. 109	648	1714	Bacteria; Bacteroidetes; Bacteroidia; Bacteroidales; Prevotellaceae; Prevotella; Prevotella sp. 109	0	0	0.863403	6.3145	0.10883	0
Species	Bacteroides massiliensis	637	1953	Bacteria; Bacteroidetes; Bacteroidia; Bacteroidales; Bacteroidaceae; Bacteroides; Bacteroides massiliensis	0.0890729	0.118132	3.70963	3.47582	0.152182	1.92052
Species	Ruminococcus bromii	186	644	Bacteria; Firmicutes; Clostridia; Clostridiales; Ruminococcaceae; Ruminococcus; Ruminococcus bromii	3.13621	0.368161	0.0321449	0.696777	0.0487448	0.0359451
Species	Bacteroides plebeius	185	423	Bacteria; Bacteroidetes; Bacteroidia; Bacteroidales; Bacteroidaceae; Bacteroides; Bacteroides plebeius	1.65187	0.0128218	0.00277556	0	0.28906	0.15498
Species	Bacteroides coprocola	173	358	Bacteria; Bacteroidetes; Bacteroidia; Bacteroidales; Bacteroidaceae; Bacteroides; Bacteroides coprocola	0.044929	0.0101532	0	0.000890551	1.27863	0.122825
Species	Roseburia faecis	169	592	Bacteria; Firmicutes; Clostridia; Clostridiales; Lachnospiraceae; Roseburia; Roseburia faecis	0.929763	0.177547	2.0848	0.00696308	0.0149847	0.585977
Species	Alistipes putredinis	156	666	Bacteria; Bacteroidetes; Bacteroidia; Bacteroidales; Rikenellaceae; Alistipes; Alistipes putredinis	0.135906	0.573869	0.364407	0.0189984	0.434592	0.637888
Species	Subdoligranulum variabile	129	533	Bacteria; Firmicutes; Clostridia; Clostridiales; Ruminococcaceae; Subdoligranulum; Subdoligranulum variabile	0.818093	0.294206	0.0164674	0.566831	0.252293	0.244437
Species	Prevotella stercorea	123	197	Bacteria; Bacteroidetes; Bacteroidia; Bacteroidales; Prevotellaceae; Prevotella; Prevotella stercorea	0.110792	0.522662	0.0378893	0.0159566	0	0
Species	Bacteroides vulgatus	119	458	Bacteria; Bacteroidetes; Bacteroidia; Bacteroidales; Bacteroidaceae; Bacteroides; Bacteroides vulgatus	0.529095	0.0932131	0.842103	0.494551	1.17408	0.134695
Species	Bacteroides uniformis	91	230	Bacteria; Bacteroidetes; Bacteroidia; Bacteroidales; Bacteroidaceae; Bacteroides; Bacteroides uniformis	0.093057	0.913053	0.134338	0.00401722	0	0.145074
Species	Bacteroides coprophilus	90	162	Bacteria; Bacteroidetes; Bacteroidia; Bacteroidales; Bacteroidaceae; Bacteroides; Bacteroides coprophilus	0	0.405681	0.00773483	0.00304682	0.00139707	0.00573561
Species	[Eubacterium] hallii	89	389	Bacteria; Firmicutes; Clostridia; Clostridiales; Eubacteriaceae; Eubacterium; [Eubacterium] hallii	0.176249	0.512647	0.0388548	0.238157	0.101338	0.273747
Species	Parabacteroides merdae	84	185	Bacteria; Bacteroidetes; Bacteroidia; Bacteroidales; Tannerellaceae; Parabacteroides; Parabacteroides merdae	0.0333773	0.217809	0	0.259869	0.386398	0.00270428
Species	Bifidobacterium bifidum	83	206	Bacteria; Actinobacteria; Actinobacteria; Bifidobacteriales; Bifidobacteriaceae; Bifidobacterium; Bifidobacterium bifidum	0	0	0.482961	0	0.113183	0
Species	Bacteroides stercoris	80	159	Bacteria; Bacteroidetes; Bacteroidia; Bacteroidales; Bacteroidaceae; Bacteroides; Bacteroides stercoris	0.0239218	0.171266	0	0.193418	0	0
Species	[Eubacterium] eligens	77	266	Bacteria; Firmicutes; Clostridia; Clostridiales; Eubacteriaceae; Eubacterium; [Eubacterium] eligens	0.33043	0.00140206	0.0184585	0.263486	0.387379	0.118831
Species	Phascolarctobacterium succinatutens	72	239	Bacteria; Firmicutes; Negativicutes; Acidaminococcales; Acidaminococcaceae; Phascolarctobacterium; Phascolarctobacterium succinatutens	1.08076	0.52058	0	0.00232102	0.0015817	0
Species	Bacteroides eggerthii	70	142	Bacteria; Bacteroidetes; Bacteroidia; Bacteroidales; Bacteroidaceae; Bacteroides; Bacteroides eggerthii	0.101697	0.0635304	0.00840412	0.255723	0	0.0185317
Species	Blautia wexlerae	70	163	Bacteria; Firmicutes; Clostridia; Clostridiales; Lachnospiraceae; Blautia; Blautia wexlerae	0.00665577	0.128816	0.373523	0.0104032	0.536237	0.0816109
Species	Sutterella wadsworthensis	69	189	Bacteria; Proteobacteria; Betaproteobacteria; Burkholderiales; Sutterellaceae; Sutterella; Sutterella wadsworthensis	0.103299	0.18499	0.00164167	0.437577	0.238437	0.000735952
Species	Blautia obeum	66	989	Bacteria; Firmicutes; Clostridia; Clostridiales; Lachnospiraceae; Blautia; Blautia obeum	0.362793	0.283624	0.126187	3.54553	0.217144	2.15646
Species	Ruminococcus sp. 5_1_39BFAA	63	454	Bacteria; Firmicutes; Clostridia; Clostridiales; Ruminococcaceae; Ruminococcus; Ruminococcus sp. 5_1_39BFAA	0.247635	0.286994	0.930774	0.386682	0.633164	1.11895
Species	Dialister invisus	53	174	Bacteria; Firmicutes; Negativicutes; Veillonellales; Veillonellaceae; Dialister; Dialister invisus	0	0	0.318612	0.249914	0.413199	0.0134401
Species	Roseburia inulinivorans	52	132	Bacteria; Firmicutes; Clostridia; Clostridiales; Lachnospiraceae; Roseburia; Roseburia inulinivorans	0.0327854	0.0513268	0.0303656	0	0.0590747	0.218682
Species	Desulfovibrio piger	43	81	Bacteria; Proteobacteria; Deltaproteobacteria; Desulfovibrionales; Desulfovibrionaceae; Desulfovibrio; Desulfovibrio piger	0.0421209	0.356779	0	0	0	0
Species	Alistipes inops	40	66	Bacteria; Bacteroidetes; Bacteroidia; Bacteroidales; Rikenellaceae; Alistipes; Alistipes inops	0	0.196736	0	0.138413	0.00733459	0.00413282
Species	Oscillibacter sp. KLE 1745	40	97	Bacteria; Firmicutes; Clostridia; Clostridiales; Oscillospiraceae; Oscillibacter; Oscillibacter sp. KLE 1745	0.018067	0.064925	0.0755698	0.0815776	0.0344159	0.0111138
Species	Roseburia intestinalis	39	84	Bacteria; Firmicutes; Clostridia; Clostridiales; Lachnospiraceae; Roseburia; Roseburia intestinalis	0.00454164	0.00719924	0.00215569	0.0174656	0.0601562	0.267256
Species	Bacteroides thetaiotaomicron	37	101	Bacteria; Bacteroidetes; Bacteroidia; Bacteroidales; Bacteroidaceae; Bacteroides; Bacteroides thetaiotaomicron	0.106111	0.12312	0	0.00276058	0.0250519	0.199604
Species	Ruminococcus bicirculans	37	108	Bacteria; Firmicutes; Clostridia; Clostridiales; Ruminococcaceae; Ruminococcus; Ruminococcus bicirculans	0.0334618	0.00424878	0	0.0958998	0.258344	0.020101
Species	Bacteroides caccae	35	66	Bacteria; Bacteroidetes; Bacteroidia; Bacteroidales; Bacteroidaceae; Bacteroides; Bacteroides caccae	0	0.0819063	0	0.118917	0	0.00164782
Species	Holdemanella biformis	32	67	Bacteria; Firmicutes; Erysipelotrichia; Erysipelotrichales; Erysipelotrichaceae; Holdemanella; Holdemanella biformis	0	0.145421	0	0	0	0.040126
Species	Bacteroides salanitronis	30	61	Bacteria; Bacteroidetes; Bacteroidia; Bacteroidales; Bacteroidaceae; Bacteroides; Bacteroides salanitronis	0.0155654	0.0314562	0.0138027	0.013375	0.0126737	0.0606097
Species	Odoribacter splanchnicus	28	67	Bacteria; Bacteroidetes; Bacteroidia; Bacteroidales; Odoribacteraceae; Odoribacter; Odoribacter splanchnicus	0.00100128	0	0.00356925	0.147536	0.0106833	0.0219273
Species	Coprococcus eutactus	27	128	Bacteria; Firmicutes; Clostridia; Clostridiales; Lachnospiraceae; Coprococcus; Coprococcus eutactus	0	0	0	0.0701007	0.467622	0.101933
Species	Bacteroides sp. 4_1_36	26	63	Bacteria; Bacteroidetes; Bacteroidia; Bacteroidales; Bacteroidaceae; Bacteroides; Bacteroides sp. 4_1_36	0	0.0275449	0	0	0.26673	0
Species	Dorea longicatena	22	53	Bacteria; Firmicutes; Clostridia; Clostridiales; Lachnospiraceae; Dorea; Dorea longicatena	0.0353372	0.0324228	0.0121872	0.010032	0.00483147	0.0203059
Species	[Eubacterium] rectale	21	49	Bacteria; Firmicutes; Clostridia; Clostridiales; Lachnospiraceae; -; [Eubacterium] rectale	0.0229537	0.102233	0.0134495	0.0181347	0.0080534	0.0223043
Species	Coprococcus comes	21	37	Bacteria; Firmicutes; Clostridia; Clostridiales; Lachnospiraceae; Coprococcus; Coprococcus comes	0.116331	0.00739713	0.00296396	0.0134732	0	0.00893817
Species	Parabacteroides johnsonii	21	37	Bacteria; Bacteroidetes; Bacteroidia; Bacteroidales; Tannerellaceae; Parabacteroides; Parabacteroides johnsonii	0.0219668	0.271059	0	0	0.00373356	0
Species	Dorea formicigenerans	19	45	Bacteria; Firmicutes; Clostridia; Clostridiales; Lachnospiraceae; Dorea; Dorea formicigenerans	0.00299677	0.0114927	0.000889055	0.0533111	0.0277961	0.0149602
Species	Ruminococcus callidus	19	56	Bacteria; Firmicutes; Clostridia; Clostridiales; Ruminococcaceae; Ruminococcus; Ruminococcus callidus	0.00348539	0	0	0.068937	0.0676293	0.0209661
Species	Bacteroides dorei	18	34	Bacteria; Bacteroidetes; Bacteroidia; Bacteroidales; Bacteroidaceae; Bacteroides; Bacteroides dorei	0.0315311	0	0	0.00309537	0	0.0875205
Species	Dialister succinatiphilus	18	40	Bacteria; Firmicutes; Negativicutes; Veillonellales; Veillonellaceae; Dialister; Dialister succinatiphilus	0	0	0.0852839	0	0	0.0745005
Species	Bifidobacterium adolescentis	17	42	Bacteria; Actinobacteria; Actinobacteria; Bifidobacteriales; Bifidobacteriaceae; Bifidobacterium; Bifidobacterium adolescentis	0.0041803	0.0597634	0	0	0.0711778	0.0166763
Species	Coprococcus catus	17	36	Bacteria; Firmicutes; Clostridia; Clostridiales; Lachnospiraceae; Coprococcus; Coprococcus catus	0.0494911	0	0	0.0138061	0.0126944	0.00699719
Species	Catenibacterium mitsuokai	16	46	Bacteria; Firmicutes; Erysipelotrichia; Erysipelotrichales; Erysipelotrichaceae; Catenibacterium; Catenibacterium mitsuokai	0.0769523	0.114014	0.00205962	0	0	0.0788972
Species	Clostridium disporicum	14	31	Bacteria; Firmicutes; Clostridia; Clostridiales; Clostridiaceae; Clostridium; Clostridium disporicum	0.0201046	0	0	0	0	0.0356394
Species	Lactococcus lactis	14	30	Bacteria; Firmicutes; Bacilli; Lactobacillales; Streptococcaceae; Lactococcus; Lactococcus lactis	0	0	0.00371174	0.11994	0	0
Species	Paraprevotella clara	14	24	Bacteria; Bacteroidetes; Bacteroidia; Bacteroidales; Prevotellaceae; Paraprevotella; Paraprevotella clara	0.0108221	0	0	0.066344	0	0
Species	Blastocystis sp. subtype 1	13	43	Eukaryota; -; -; -; -; Blastocystis; Blastocystis sp. subtype 1	0.18401	0.00327995	0.000611974	0	0	0.0411777
Species	Sutterella sp. KLE1602	13	24	Bacteria; Proteobacteria; Betaproteobacteria; Burkholderiales; Sutterellaceae; Sutterella; Sutterella sp. KLE1602	0	0.0555977	0	0	0.0261385	0
Species	Parabacteroides distasonis	12	20	Bacteria; Bacteroidetes; Bacteroidia; Bacteroidales; Tannerellaceae; Parabacteroides; Parabacteroides distasonis	0.0468345	0	0	0.0416976	0	0.00163484
Species	Alistipes shahii	10	18	Bacteria; Bacteroidetes; Bacteroidia; Bacteroidales; Rikenellaceae; Alistipes; Alistipes shahii	0	0.00415499	0	0	0.0317995	0.00236425
Species	Bilophila wadsworthia	9	55	Bacteria; Proteobacteria; Deltaproteobacteria; Desulfovibrionales; Desulfovibrionaceae; Bilophila; Bilophila wadsworthia	0.00890789	0.012041	0.0378433	0.00992155	0.0039896	0.0140971
Species	Chlamydia trachomatis	9	20	Bacteria; Chlamydiae; Chlamydiia, Chlamydiales; Chlamydia; Chlamydia trachomatis	0	0.0154294	0.0784133	0	0	0.0149827
Species	Lachnospira pectinoschiza	9	22	Bacteria; Firmicutes; Clostridia; Clostridiales; Lachnospiraceae; Lachnospira; Lachnospira pectinoschiza	0.0119773	0.0135124	0	0.0442932	0.0249249	0.00202595
Species	Oscillibacter valericigenes	9	20	Bacteria; Firmicutes; Clostridia; Clostridiales; Oscillospiraceae; Oscillibacter; Oscillibacter valericigenes	0.0374176	0.0119756	0.00492489	0.0462575	0.00642332	0.00926192
Species	Prevotella sp. P5-119	9	20	Bacteria; Bacteroidetes; Bacteroidia; Bacteroidales; Prevotellaceae; Prevotella; Prevotella sp. P5-119	0.00135909	0.21908	0.0804375	0.00749124	0	0.0626826
Species	Roseburia hominis	8	19	Bacteria; Firmicutes; Clostridia; Clostridiales; Lachnospiraceae; Roseburia; Roseburia hominis	0	0	0	0.00290736	0.0736432	0.00660499
Species	Alistipes finegoldii	7	13	Bacteria; Bacteroidetes; Bacteroidia; Bacteroidales; Rikenellaceae; Alistipes; Alistipes finegoldii	0	0	0	0.00189984	0.0353282	0
Species	Bacteroides intestinalis	7	13	Bacteria; Bacteroidetes; Bacteroidia; Bacteroidales; Bacteroidaceae; Bacteroides; Bacteroides intestinalis	0.016224	0.0189246	0	0.0490086	0.00630534	0
Species	Burkholderiales bacterium 1_1_47	7	12	Bacteria; Proteobacteria; Betaproteobacteria; Burkholderiales; -; -; Burkholderiales bacterium 1_1_47	0	0	0.0650823	0	0	0
Species	Fusicatenibacter saccharivorans	7	25	Bacteria; Firmicutes; Clostridia; Clostridiales; Lachnospiraceae; Fusicatenibacter; Fusicatenibacter saccharivorans	0.0252435	0.0113388	0	0.0389039	0.024897	0.0212255
Species	Phascolarctobacterium sp. CAG:207	7	13	Bacteria; Firmicutes; Negativicutes; Acidaminococcales; Acidaminococcaceae; Phascolarctobacterium; Phascolarctobacterium sp. CAG:207	0.0062789	0	0	0	0.0164867	0
Species	Prevotella buccae	7	12	Bacteria; Bacteroidetes; Bacteroidia; Bacteroidales; Prevotellaceae; Prevotella; Prevotella buccae	0	0.0222444	0.116192	0.0166112	0	0
Species	Bifidobacterium longum	6	17	Bacteria; Actinobacteria; Actinobacteria; Bifidobacteriales; Bifidobacteriaceae; Bifidobacterium; Bifidobacterium longum	0	0.0187845	0	0	0.0631565	0
Species	Blautia hydrogenotrophica	6	25	Bacteria; Firmicutes; Clostridia; Clostridiales; Lachnospiraceae; Blautia; Blautia hydrogenotrophica	0	0.0208519	0.00566115	0.0368874	0	0.0349152
Species	Clostridiales bacterium KLE1615	6	19	Bacteria; Firmicutes; Clostridia; Clostridiales; -; -; Clostridiales bacterium KLE1615	0.00406881	0.0153163	0	0.022971	0.00474563	0.0296067
Species	Collinsella aerofaciens	6	13	Bacteria; Actinobacteria; Coriobacteriia; Coriobacteriales; Coriobacteriaceae; Collinsella; Collinsella aerofaciens	0.0302299	0.00439979	0	0	0.00671334	0
Species	Parabacteroides sp. YL27	6	10	Bacteria; Bacteroidetes; Bacteroidia; Bacteroidales; Tannerellaceae; Parabacteroides; Parabacteroides sp. YL27	0	0	0	0.00247317	0.0328129	0.000388531
Species	[Ruminococcus] torques	5	6	Bacteria; Firmicutes; Clostridia; Clostridiales; Lachnospiraceae; Blautia; [Ruminococcus] torques	0.0266931	0.00309325	0	0.00345779	0	0.00542014
Species	Akkermansia muciniphila	5	10	Bacteria; Verrucomicrobia; Verrucomicrobiae; Verrucomicrobiales; Akkermansiaceae; Akkermansia; Akkermansia muciniphila	0	0	0.0260828	0	0	0
Species	Bacteroides pyogenes	5	13	Bacteria; Bacteroidetes; Bacteroidia; Bacteroidales; Bacteroidaceae; Bacteroides; Bacteroides pyogenes	0	0.0206673	0	0.00141343	0.00297026	0.00302596
Species	Eubacterium ventriosum	5	16	Bacteria; Firmicutes; Clostridia; Clostridiales; Eubacteriaceae; Eubacterium; Eubacterium ventriosum	0.00750179	0.0180075	0.0114788	0.0128666	0.017024	0.0113279
Species	Streptococcus thermophilus	5	18	Bacteria; Firmicutes; Bacilli; Lactobacillales; Streptococcaceae; Streptococcus; Streptococcus thermophilus	0	0	0.0191422	0.00152294	0.00564001	0
Species	[Eubacterium] dolichum	4	9	Bacteria; Firmicutes; Erysipelotrichia; Erysipelotrichales; Erysipelotrichaceae; -; [Eubacterium] dolichum	0	0	0	0.0274158	0	0
Species	Anaerotruncus colihominis	4	18	Bacteria; Firmicutes; Clostridia; Clostridiales; Ruminococcaceae; Anaerotruncus; Anaerotruncus colihominis	0.0067169	0.0138765	0	0.00279027	0.00477698	0.00465066
Species	Bacteroides cellulosilyticus	4	7	Bacteria; Bacteroidetes; Bacteroidia; Bacteroidales; Bacteroidaceae; Bacteroides; Bacteroides cellulosilyticus	0	0.0220082	0	0	0	0
Species	Bacteroides helcogenes	4	10	Bacteria; Bacteroidetes; Bacteroidia; Bacteroidales; Bacteroidaceae; Bacteroides; Bacteroides helcogenes	0	0.013974	0.00853486	0.0303491	0	0
Species	Barnesiella intestinihominis	4	9	Bacteria; Bacteroidetes; Bacteroidia; Bacteroidales; Barnesiellaceae; Barnesiella; Barnesiella intestinihominis	0	0	0.00179851	0.00272189	0.00786473	0.00165201
Species	Butyricicoccus pullicaecorum	4	9	Bacteria; Firmicutes; Clostridia; Clostridiales; Clostridiaceae; Butyricicoccus; Butyricicoccus pullicaecorum	0.00280991	0.00165323	0	0.0092995	0.00286657	0.000734579
Species	Clostridium sp. MSTE9	4	38	Bacteria; Firmicutes; Clostridia; Clostridiales; Clostridiaceae; Clostridium; Clostridium sp. MSTE9	0.0047665	0.00483038	0.0250997	0.0127435	0.0352335	0.00973577
Species	Eubacterium plexicaudatum	4	5	Bacteria; Firmicutes; Clostridia; Clostridiales; Eubacteriaceae; Eubacterium; Eubacterium plexicaudatum	0.0103183	0	0	0.00150852	0	0.00617725
Species	Prevotella maculosa	4	9	Bacteria; Bacteroidetes; Bacteroidia; Bacteroidales; Prevotellaceae; Prevotella; Prevotella maculosa	0.0297331	0	0.0187563	0	0	0
Species	Prevotella ruminicola	4	9	Bacteria; Bacteroidetes; Bacteroidia; Bacteroidales; Prevotellaceae; Prevotella; Prevotella ruminicola	0.00546294	0	0.00415072	0.00451535	0.00768181	0.00235578
Species	Prevotella saccharolytica	4	25	Bacteria; Bacteroidetes; Bacteroidia; Bacteroidales; Prevotellaceae; Prevotella; Prevotella saccharolytica	0	0	0.0623225	0.0132047	0	0
Species	[Clostridium] asparagiforme	3	3	Bacteria; Firmicutes; Clostridia; Clostridiales; Lachnospiraceae; Lachnoclostridium; [Clostridium] asparagiforme	0.00192158	0	0.00462356	0	0	0
Species	Alistipes sp. CHKCI003	3	15	Bacteria; Bacteroidetes; Bacteroidia; Bacteroidales; Rikenellaceae; Alistipes; Alistipes sp. CHKCI003	0	0.00756607	0.00155903	0.000847578	0.0270106	0.0152848
Species	Bacteroidales bacterium KA00344	3	7	Bacteria; Bacteroidetes; Bacteroidia; Bacteroidales; -; -; Bacteroidales bacterium KA00344	0.0227649	0	0.0141852	0	0	0.00105832
Species	Bacteroides finegoldii	3	4	Bacteria; Bacteroidetes; Bacteroidia; Bacteroidales; Bacteroidaceae; Bacteroides; Bacteroides finegoldii	0	0.0178303	0	0.00188682	0	0
Species	Bacteroides fluxus	3	5	Bacteria; Bacteroidetes; Bacteroidia; Bacteroidales; Bacteroidaceae; Bacteroides; Bacteroides fluxus	0.00917356	0.00214135	0.00192827	0	0	0
Species	Bacteroides graminisolvens	3	6	Bacteria; Bacteroidetes; Bacteroidia; Bacteroidales; Bacteroidaceae; Bacteroides; Bacteroides graminisolvens	0	0.0108818	0	0.00820418	0	0.0129795
Species	Bacteroides nordii	3	5	Bacteria; Bacteroidetes; Bacteroidia; Bacteroidales; Bacteroidaceae; Bacteroides; Bacteroides nordii	0.0364892	0.00854423	0	0	0	0
Species	Blautia sp. KLE 1732	3	23	Bacteria; Firmicutes; Clostridia; Clostridiales; Lachnospiraceae; Blautia; Blautia sp. KLE 1732	0.0149587	0.0197415	0.00698124	0.00642424	0.00600172	0.0143057
Species	Butyrivibrio fibrisolvens	3	21	Bacteria; Firmicutes; Clostridia; Clostridiales; Lachnospiraceae; Butyrivibrio; Butyrivibrio fibrisolvens	0.0281058	0.0125295	0.00728205	0.0118124	0.0295146	0.0108485
Species	Clostridiales bacterium 1_7_47FAA	3	14	Bacteria; Firmicutes; Clostridia; Clostridiales; -; -; Clostridiales bacterium 1_7_47FAA	0.0384478	0.0346295	0.0223921	0.00257171	0.00149492	0.00642842
Species	Clostridium paraputrificum	3	13	Bacteria; Firmicutes; Clostridia; Clostridiales; Clostridiaceae; Clostridium; Clostridium paraputrificum	0.00877742	0.00839406	0	0.00160936	0.0032425	0.00453613
Species	Parabacteroides goldsteinii	3	6	Bacteria; Bacteroidetes; Bacteroidia; Bacteroidales; Tannerellaceae; Parabacteroides; Parabacteroides goldsteinii	0.00328914	0	0	0	0	0.00894723
Species	Prevotella multisaccharivorax	3	13	Bacteria; Bacteroidetes; Bacteroidia; Bacteroidales; Prevotellaceae; Prevotella; Prevotella multisaccharivorax	0	0	0.0393795	0.00819614	0	0
Species	Prevotella sp. oral taxon 299	3	9	Bacteria; Bacteroidetes; Bacteroidia; Bacteroidales; Prevotellaceae; Prevotella; Prevotella sp. oral taxon 299	0.0135988	0.0157306	0.00166359	0.00792037	0	0
Species	Ruminococcus albus	3	15	Bacteria; Firmicutes; Clostridia; Clostridiales; Ruminococcaceae; Ruminococcus; Ruminococcus albus	0	0	0.00089982	0.00925513	0	0.00411807
