## Supplemental Table 2 for "Distinct human gut microbial taxonomic signatures uncovered with different sample processing and microbial cell disruption methods for metaproteomic analysis"

### Sheet: Table S2
Table S2. Functional analysis of 6 healthy gut microbiota human samples. The abundance of each COG category is represented as the sum intensity of proteins annotated to the COG category in each sample. The box colour indicates the grade of intensity within the 6 samples. Intensities with the number in red are those of special interest and disscused in deep in the text.
COG category	1	2	3	4	5	6
Carbohydrate transport and metabolism	66600000000	55400000000	73900000000	69000000000	72900000000	56900000000		More intensity
Translation, ribosomal structure and biogenesis	52300000000	65200000000	75200000000	62800000000	64700000000	79700000000
Energy production and conversion	36300000000	33200000000	51200000000	31100000000	41800000000	36100000000
General function prediction only	25200000000	15900000000	17000000000	28200000000	22300000000	31300000000
Posttranslational modification, protein turnover, chaperones	21100000000	37500000000	37500000000	20800000000	25200000000	28100000000
Amino acid transport and metabolism	14400000000	13000000000	17400000000	19300000000	23200000000	14600000000
Lipid transport and metabolism	12500000000	12800000000	14800000000	12500000000	14400000000	17700000000
Cell wall/membrane/envelope biogenesis	11200000000	8470000000	25800000000	10000000000	9930000000	7730000000
Inorganic ion transport and metabolism	9450000000	8430000000	17700000000	13900000000	5280000000	5990000000
Cell motility	6200000000	3870000000	7700000000	8800000000	15900000000	1820000000
Transcription	5260000000	6220000000	7960000000	6290000000	8460000000	5640000000
Coenzyme transport and metabolism	4630000000	4570000000	20200000000	8110000000	5220000000	3990000000
Defense mechanisms	4310000000	3260000000	4570000000	2720000000	5580000000	3830000000		Less intensity
Intracellular trafficking, secretion, and vesicular transport	4170000000	3710000000	5890000000	5640000000	3310000000	2880000000
Extracellular structures	3010000000	1130000000	895000000	2980000000	1840000000	1090000000
Function unknown	3150000000	13100000000	6070000000	7290000000	2340000000	5800000000
Cell cycle control, cell division, chromosome partitioning	3240000000	5780000000	19300000000	18400000000	4610000000	12700000000
Signal transduction mechanisms	2010000000	1290000000	954000000	1130000000	2690000000	1310000000
Nucleotide transport and metabolism	2170000000	4260000000	8130000000	4020000000	4030000000	4050000000
Replication, recombination and repair	1140000000	1000000000	2060000000	1410000000	1410000000	1930000000
Secondary metabolites biosynthesis, transport and catabolism	702000000	901000000	1360000000	1500000000	964000000	1540000000
Cytoskeleton	187000000	31300000	28100000	79500000	2750400	46300000
Mobilome: prophages, transposons	17729000	1458100	69300000	943000000	18400000	461000000
RNA processing and modification	2937700	0	789380000	0	0	0
Not assigned	91750333300	48976241900	70524220000	50087500000	79914849600	42792700000
Total	381000000000	348000000000	487000000000	387000000000	416000000000	368000000000
