## Supplemental Table 2 for "Distinct human gut microbial taxonomic signatures uncovered with different sample processing and microbial cell disruption methods for metaproteomic analysis"

### Sheet: Table S3
Table S3. Thirty most abundant microbial proteins found in the study.
Position	Protein name	COG accesion	COG category	% of abundance
1	Glyceraldehyde-3-phosphate dehydrogenase/erythrose-4-phosphate dehydrogenase(2333)	COG0057	Carbohydrate transport and metabolism	3.34031
2	Translation elongation factor EF-Tu, a GTPase(2272)	COG0050	Translation, ribosomal structure and biogenesis	3.19832
3	ABC-type glycerol-3-phosphate transport system, periplasmic component(15818)	COG1653	Carbohydrate transport and metabolism	2.65685
4	Chaperonin GroEL (HSP60 family)(2675)	COG0459	Posttranslational modification, protein turnover, chaperones	2.44186
5	Chromosome segregation ATPase(16768)	COG1196	Cell cycle control, cell division, chromosome partitioning	2.33609
6	Uncharacterized conserved protein RhaS, contains 28 RHS repeats(16194)	COG3209	General function prediction only	2.23843
7	Rubrerythrin(4121)	COG1592	Energy production and conversion	2.01917
8	Glutamate dehydrogenase/leucine dehydrogenase(2586)	COG0334	Amino acid transport and metabolism	1.55639
9	Ferredoxin(6245)	COG1145	Energy production and conversion	1.40516
10	Tetratricopeptide (TPR) repeat(13357)	COG0457	General function prediction only	1.38273
11	Outer membrane receptor for ferrienterochelin and colicins(16693)	COG4771	Inorganic ion transport and metabolism	1.34187
12	Phosphoenolpyruvate-protein kinase (PTS system EI component in bacteria)(4879)	COG1080	Carbohydrate transport and metabolism	1.15322
13	Outer membrane cobalamin receptor protein(11370)	COG4206	Coenzyme transport and metabolism	1.13465
14	Outer membrane protein (porin)(3240)	COG3203	Cell wall/membrane/envelope biogenesis	1.12468
15	ABC-type Fe3+/spermidine/putrescine transport systems, ATPase components(6455)	COG3842	Amino acid transport and metabolism	1.00426
16	Flagellar hook-associated protein FlgK(847)	COG1256	Cell motility	0.982651
17	Phosphoenolpyruvate carboxykinase, ATP-dependent(1458)	COG1866	Energy production and conversion	0.965954
18	Fructose/tagatose bisphosphate aldolase(3616)	COG0191	Carbohydrate transport and metabolism	0.959784
19	Molecular chaperone DnaK (HSP70)(4614)	COG0443	Posttranslational modification, protein turnover, chaperones	0.948705
20	Ribosomal protein S7(1653)	COG0049	Translation, ribosomal structure and biogenesis	0.865917
21	Acetyl-CoA acetyltransferase(2274)	COG0183	Lipid transport and metabolism	0.859955
22	Ribosomal protein L7/L12(1565)	COG0222	Translation, ribosomal structure and biogenesis	0.853448
23	Uncharacterized N-terminal domain of peptidoglycan hydrolase CwlO(1434)	COG3883	Function unknown	0.798606
24	Translation elongation factor EF-G, a GTPase(5433)	COG0480	Translation, ribosomal structure and biogenesis	0.732464
25	Molecular chaperone IbpA, HSP20 family(2345)	COG0071	Posttranslational modification, protein turnover, chaperones	0.70011
26	Outer membrane protein OmpA and related peptidoglycan-associated (lipo)proteins(5834)	COG2885	Cell wall/membrane/envelope biogenesis	0.693114
27	Glucan-binding domain (YG repeat)(10174)	COG5263	Carbohydrate transport and metabolism	0.692574
28	Biopolymer transport protein ExbB/TolQ(1774)	COG0811	Intracellular trafficking, secretion, and vesicular transport	0.656261
29	Flagellin and related hook-associated protein FlgL(3044)	COG1344	Cell motility	0.652456
30	Ribosomal protein S1(2019)	COG0539	Translation, ribosomal structure and biogenesis	0.639578
