## Supplemental Table 3 for "Distinct human gut microbial taxonomic signatures uncovered with different sample processing and microbial cell disruption methods for metaproteomic analysis"

### Sheet: Table S4
Table S4. KOs entries belonging to butanoate metabolism pathway found in the study
KO	Name	Definition	Entry	Main Organisms
K00074	paaH	3-hydroxybutyryl-CoA dehydrogenase	EC:1.1.1.157	Firmicutes
K00100	bdhAB	butanol dehydrogenase	EC:1.1.1.-	Firmicutes, Actinobacteria
K00174	korA	2-oxoglutarate/2-oxoacid ferredoxin oxidoreductase subunit alpha	EC:1.2.7.3; 1.2.7.11	Bacteroidetes, Firmicutes
K00175	korB	2-oxoglutarate/2-oxoacid ferredoxin oxidoreductase subunit beta	EC:1.2.7.3; 1.2.7.11	Bacteroidetes, Firmicutes
K00239	sdhA	succinate dehydrogenase / fumarate reductase, flavoprotein subunit	EC:1.3.5.1; 1.3.5.4	Bacteroidetes, Firmicutes
K00240	sdhB	succinate dehydrogenase / fumarate reductase, iron-sulfur subunit	EC:1.3.5.1; 1.3.5.4	Bacteroidetes
K00244	frdA	fumarate reductase flavoprotein subunit	EC:1.3.5.4	Firmicutes, Proteobacteria
K00245	frdB	fumarate reductase iron-sulfur subunit	EC:1.3.5.4	Proteobacteria
K00248	ACADS	butyryl-CoA dehydrogenase	EC:1.3.8.1	Firmicutes
K00626	ACAT	acetyl-CoA C-acetyltransferase	EC:2.3.1.9	Firmicutes
K00656	E2.3.1.54	formate C-acetyltransferase	EC:2.3.1.54	Actinobacteria, Firmicutes, Bacteroidetes, Proteobacteria
K00929	buk	butyrate kinase	EC:2.7.2.7	Firmicutes
K01039	gctA	glutaconate CoA-transferase, subunit A	EC:2.8.3.12	Firmicutes
K01040	gctB	glutaconate CoA-transferase, subunit B	EC:2.8.3.12	Firmicutes
K01615	gcdA	glutaconyl-CoA decarboxylase subunit alpha	EC:7.2.4.5	Firmicutes
K01653	E2.2.1.6S	acetolactate synthase I/III small subunit	EC:2.2.1.6	Firmicutes
K01715	crt	enoyl-CoA hydratase	EC:4.2.1.17	Firmicutes
K03737	por	pyruvate-ferredoxin/flavodoxin oxidoreductase	EC:1.2.7.1; 1.2.7.-	Firmicutes, Bacteroidetes
K04072	adhE	acetaldehyde dehydrogenase / alcohol dehydrogenase	EC:1.2.1.10; 1.1.1.1	Firmicutes
