## Supplementary material for "Distinct human gut microbial taxonomic signatures uncovered with different sample processing and microbial cell disruption methods for metaproteomic analysis": Supplental Table 4

### Sheet: Table S5
Table S5. Abundant human proteins used for STRING analysis.
Protein ID	Name in network	Protein name	S1 intensity	S1 (% abundance)	S2 intensity	S2 (% abundance)	S3 intensity	S3 (% abundance)	S4 intensity	S4 (% abundance)	S5 intensity	S5 (% abundance)	S6 intensity	S6 (% abundance)	Mean (% abundance)
Q99895	CTRC	Chymotrypsin-C	12535000000	25.3225	4305800000	14.559	4456100000	21.7461	18217000000	39.2247	8067700000	36.5335	9881400000	33.6361	28.5036
PRSS2	PRSS3P2	Trypsin-2	4999300000	10.0993	4308100000	14.5668	1872000000	9.13551	4587100000	9.8769	1548100000	7.01036	1350900000	4.59844	9.21455
P04054	PLA2G1B	Phospholipase A2	2297100000	4.64047	1376100000	4.65295	1181100000	5.76386	3365800000	7.24721	2453600000	11.1108	909030000	3.09432	6.08493
P04745	AMY1 (A, B and C)	Amylase, alpha 1	2020500000	4.0817	901780000	3.04915	1967000000	9.59912	4691100000	10.1008	1289800000	5.84068	1062800000	3.61775	6.04821
P15086	CPB1	M14 carboxypeptidases	2788000000	5.63215	2390600000	8.08325	3449000000	16.8314	873140000	1.88004	548980000	2.48598	1072200000	3.64975	6.42709
Q6GPI1	CTRB2	Chymotrypsinogen B2	6506900000	13.1449	5346000000	18.0762	1063800000	5.19143	885000000	1.90557	514460000	2.32966	463830000	1.57887	7.03777
Q8WWU7	ITLN2	Intelectin-2	1555800000	3.14294	1348900000	4.56098	1290900000	6.29969	279580000	0.601989	1333300000	6.03767	2629600000	8.95111	4.9324
Q9NR71	ASAH2	Neutral ceramidase	1122300000	2.26721	854010000	2.88763	476290000	2.32433	813200000	1.75097	1011600000	4.58089	766420000	2.60888	2.73665
P15085	CPA1	Carboxypeptidase A1	2801600000	5.65963	574510000	1.94257	424580000	2.07198	826310000	1.7792	329590000	1.4925	898050000	3.05695	2.66714
P61626	LYZ	Lysozyme C	1084300000	2.19044	957680000	3.23817	357760000	1.7459	848810000	1.82765	247650000	1.12145	844650000	2.87517	2.16646
P08473	MME	Neprilysin	1531700000	3.09425	441430000	1.49259	347810000	1.69734	199230000	0.42898	312710000	1.41606	922240000	3.13929	1.87809
Q02817	MUC2	Mucin 2	511010000	1.03231	706440000	2.38866	409230000	1.99707	802990000	1.72899	283260000	1.2827	372390000	1.26761	1.61622
Q8WWA0	ITLN1	Intelectin-1	405890000	0.819955	392160000	1.326	298280000	1.45563	439640000	0.946629	694780000	3.14622	446220000	1.51893	1.53556
P16444	DPEP1	Dipeptidase 1	757860000	1.53098	202310000	0.684063	318070000	1.55221	573040000	1.23386	157500000	0.713217	720910000	2.45397	1.36138
P06702	S100A9	Protein S100-A9	522550000	1.05563	194000000	0.655965	374970000	1.82988	433250000	0.93287	451170000	2.04306	296300000	1.0086	1.25433
B7ZL91	MEP1A	Meprin A subunit alpha	206260000	0.416674	71729000	0.242535	189510000	0.924824	2592400000	5.58193	274310000	1.24218	972570000	3.31061	1.95312
P56470	LGALS4	Galectin-4	486470000	0.982738	482540000	1.63159	204740000	0.999147	301470000	0.649122	135460000	0.613412	431730000	1.4696	1.0576
P63261	ACTG1	Actin, cytoplasmic 2	1293400000	2.61285	562790000	1.90294	194150000	0.947467	92905000	0.200042	113250000	0.512837	278650000	0.94852	1.18744
P15144	ANPEP	Aminopeptidase N	670600000	1.35471	127770000	0.432024	70244000	0.342796	686820000	1.47885	225370000	1.02056	425640000	1.44887	1.01297
P0CG48	UBC	Polyubiquitin-C	447170000	0.903347	248190000	0.839195	272630000	1.33046	198400000	0.427193	175780000	0.795996	325720000	1.10875	0.900822
P11678	EPX	Eosinophil peroxidase	345710000	0.698383	18334000	0.0619921	33523000	0.163595	298400000	0.642512	201590000	0.912873	1794800000	6.10947	1.43147
P12882	MYH1	Myosin-1	19715000	0.0398271	980150000	3.31414	7611300	0.0371437	756880000	1.62971	171320000	0.775799	303170000	1.03199	1.1381
P48052	CPA2	M14 carboxypeptidases	997800000	2.0157	169540000	0.573259	39008000	0.190362	129700000	0.279269	56072000	0.253914	102340000	0.348364	0.610144
P07355	ANXA2	Annexin A2	207220000	0.418614	164500000	0.556218	44806000	0.218657	121710000	0.262065	105300000	0.476837	86831000	0.295571	0.371327
P05109	S100A8	Protein S100-A8	75917000	0.153363	57157000	0.193263	99526000	0.485695	200270000	0.431219	106280000	0.481274	83234000	0.283327	0.338024
P98088	MUC5A	Mucin-5AC	34585000	0.0698666	153640000	0.519497	79199000	0.386497	193710000	0.417094	132850000	0.601593	64681000	0.220173	0.36912
P19961	AMY2B	Amylase, alpha 2B	94721000	0.19135	48494000	0.163971	135280000	0.660177	217570000	0.46847	53391000	0.241774	55080000	0.187491	0.318872
Q01523	DEFA5	Defensin-5	80019000	0.16165	53899000	0.182247	74299000	0.362585	115970000	0.249705	39673000	0.179654	165050000	0.561827	0.282945
P05090	APOD	Apolipoprotein D	82639000	0.166942	59031000	0.199599	83204000	0.406042	97171000	0.209228	96479000	0.436892	59107000	0.201199	0.269984
C9J0K6	SRI	Sorcin	23427000	0.0473259	195320000	0.660428	50406000	0.245985	128400000	0.27647	65481000	0.296522	101280000	0.344755	0.311914
J3QKX5	MEP1B	Meprin A subunit beta	21237000	0.0429017	21611000	0.0730725	31703000	0.154713	923820000	1.98916	54014000	0.244595	216340000	0.736418	0.540143
Q9H3R2	MUC13	Mucin-13	219630000	0.443684	29643000	0.100231	79868000	0.389762	58519000	0.126003	44802000	0.20288	90523000	0.308139	0.261783
P98073	TMPRSS15	Enteropeptidase	42241000	0.0853328	181920000	0.615119	64550000	0.315009	89892000	0.193555	30911000	0.139976	7098700	0.0241639	0.228859
Q5TEC6	HIST2H3PS2	Histone cluster 2 H3 pseudogene 2	94012000	0.189918	192520000	0.650961	36024000	0.1758	87848000	0.189153	3812100	0.0172626	41132000	0.140013	0.227184
P17931	LGALS3	Galectin-3	30336000	0.061283	81393000	0.275211	20158000	0.0983726	65059000	0.140084	42334000	0.191704	47315000	0.161059	0.154619
